# Defining the vascular niche of human adipose tissue across metabolic states

**DOI:** 10.1101/2024.09.22.610444

**Authors:** Ibrahim AlZaim, Mohamed N. Hassan, Maja Schröter, Luca Mannino, Katarina Dragicevic, Marie Balle Sjogaard, Joseph Festa, Lolita Dokshokova, Sophie Weinbrenner, Blanca Tardajos Ayllon, Bettina Hansen, Rikke Kongsgaard Rasmussen, Julie N. Christensen, Olivia Wagman, Ruby Schipper, Min Cai, Wouter Dheedene, Anja Bille Bohn, Jean Farup, Lin Lin, Samuele Soraggi, Anna Dalsgaard Thorsen, Amanda Bæk, Henrik Holm Thomsen, Maximilian von Heesen, Lena-Christin Conradi, Paul Evans, Carolina E. Hagberg, Joerg Heeren, Margo Emont, Evan D. Rosen, Aernout Luttun, Anders Etzerodt, Lucas Massier, Mikael Rydén, Niklas Mejhert, Matthias Blüher, Konstantin Khodosevich, Robert A Fenton, Bilal N. Sheikh, Niels Jessen, Laura P.M.H. de Rooij, Joanna Kalucka

## Abstract

**Introduction:** Adipose tissue homeostasis depends on a healthy vascular network. Vascular malfunction is a hallmark of obesity^1^, and vascular endothelial dysfunction, in particular, accelerates metabolic diseases, including obesity and diabetes. Single-cell transcriptomics studies have mapped the cellular landscape of human white adipose tissue (WAT)^2–8^. However, the vascular niche remains relatively undefined^9^, especially regarding its heterogeneity, function, and role in metabolic disease. To address this gap, we created a single-cell transcriptome atlas of human subcutaneous adipose tissue (SAT), comprising nearly 70,000 vascular cells from 65 individuals. We characterized seven canonical adipose tissue endothelial cell (AdEC) subtypes and identified a distinct heterogenous population, here referred to as sub-AdECs. Sub-AdECs exhibit gene signatures characteristic of multiple cell types, including mesenchymal, adipocytic, and immune, suggesting they possess diverse properties and identities. Through computational analyses and whole-mount imaging, we validated the occurrence of sub-AdECs and show that these cells likely arise through endothelial-mesenchymal transition (EndMT), the modulation of which limits obesity-associated adipose tissue inflammation and fibrosis. Furthermore, we compared the transcriptomes of vascular cells from individuals living with or without obesity and type 2 diabetes and find metabolic disease-associated inflammatory and fibrotic transcriptomic patterns. The atlas and accompanying analyses establish a solid foundation for investigations into the biology of the adipose tissue vascular niche and its contribution to the pathogenesis of metabolic disease.
