## Supplementary material for "Defining the vascular niche of human adipose tissue across metabolic states": Source Data

### Sheet: Fig. 2
	2d						2e						2g
	VCAN/CD31 immunohistochemistry			VCAM1/CD31 immunohistochemistry			aSMA/CD31 immunohistochemistry			CLDN5/CD31 immunohistochemistry			COL1A1/aSMA immunohistochemistry			COL3A1/aSMA immunohistochemistry
	Non-obese	Obese/Obese diabetic		Non-obese	Obese/Obese diabetic		Non-obese	Obese/Obese diabetic		Non-obese	Obese/Obese diabetic		Non-obese	Obese/Obese diabetic		Non-obese	Obese/Obese diabetic
	1.0891	1.61143		0.970078	1.5832		0.977088	0.797461		1.09755	0.569748		0.818124	0.623849		0.979926	3.67452
	0.805591	1.02642		0.958493	1.29346		1.10378	0.877012		1.86097	0.324152		0.670279	1.98069		1.02007	1.16478
	1.2251	1.38194		1.07143	1.72645		0.919129	0.503316		0.940659	0.224954		1.14924	2.04743		0.998	2.83399
	0.880205	1.91913		1.12473	1.81941		1.21312	1.05495		0.547222	0.645785		1.36236	1.21798		1.13866	3.39748
	1.33863	1.48542		1.0445	1.06655		0.5792	0.612918		0.375101	0.594583		0.795933	1.44527		0.863343	2.66981
	0.789985	0.924876		0.830762	1.73774		1.27569	0.531317		1.1785	0.549697		0.938736	1.15247		1.27042	3.02215
	0.871388	1.58129		0.861759	1.62303		1.10249	0.53774		1.0947	0.535919		1.26533	1.34721		0.449866	2.19834
	0.663853	2.02073		0.81072	0.851468		1.00157	1.08386		0.905858	0.472435			1.09434		0.847069	1.77059
	1.33615	1.82804		1.11791	2.01519		0.827922	0.915658		1.50258	0.7938			1.55039		1.02178	1.84537
		1.53393		1.20961	1.23268			0.84538		0.623863	0.402146			1.40637		1.41086	1.32978
		0.749905			0.812134			0.590162		0.907409	0.885094			0.941258			1.38257
		0.607534			0.481474			0.333444		1.11163	0.732356			1.30165			1.18175
		0.968924			0.566915			0.495524		0.853965	0.535767			1.91956			1.38746
					1.97102			0.457679			0.712517						2.29575
					0.96627						0.535751						2.29241
					1.21871						0.771903						0.66599
					1.49202						1.24908						0.767564
											0.773828						0.691113
	n=9	n=13		n=10	n=17		n=9	n=14		n=13	n=18		n=7	n=13		n=10	n=18
	t=2,114, df=20			t=2,064, df=25			t=3,210, df=21			t=3,321, df=29			t=2,226, df=18			t=3,042, df=26
	Difference between means	0.3569		Difference between means	0.321		Difference between means	-0.3117		Difference between means	-0.3717		Difference between means	0.3868		Difference between means	0.9206
	SEM of difference	0.1688		SEM of difference	0.1556		SEM of difference	0.09709		SEM of difference	0.1119		SEM of difference	0.1738		SEM of difference	0.3027
	95% confidence interval	0,004772 to 0,7090		95% confidence interval	0,0006545 to 0,6414		95% confidence interval	-0,5136 to -0,1098		95% confidence interval	-0,6006 to -0,1428		95% confidence interval	0,02173 to 0,7519		95% confidence interval	0,2985 to 1,543

### Sheet: Fig. 4
	4f
	FABP4/CD31 immunohistochemistry			CD74/CD31 immunohistochemistry
	Non-obese	Obese/Obese diabetic		Non-obese	Obese/Obese diabetic
	0.652486	2.78414		1.09286	2.13118
	0.591514	2.6096		0.749163	0.956017
	1.756	2.86747		1.15798	1.45059
	1.2936	2.84519		0.885406	1.49636
	0.958155	1.33943		1.19478	1.42758
	0.687903	1.28701		0.919815	1.72529
	0.803022	2.48579		1.11539	1.42533
	1.25732	0.652183		0.619356	1.79925
	0.907659	0.865204		0.715513	1.12325
	1.04521	1.00968			1.36951
	1.04713	1.04377			1.42665
		1.21072			0.614759
		1.4803			1.77142
		1.4577			0.94313
		1.55645			0.607404
		0.722747			1.35548
		1.37748			0.925695
	n=11	n=17		n=9	n=17
	t=2,501, df=26			t=2,585, df=24
	Difference between means	0.6232		Difference between means	0.3875
	SEM of difference	0.2492		SEM of difference	0.1499
	95% confidence interval	0,1109 to 1,136		95% confidence interval	0,07807 to 0,6969

### Sheet: Extended Data Fig. 1
	1g			1h
	Percentage of vascular cells per cohort (%)			Percentage of endothelial cells per donor (%)				Percentage of mural cells per donor (%)
	SC	SN		SN in-house	SN	SC		SN in-house	SN	SC
	5.70896	36.0935		32.5642	30.8348	3.0837		9.49165	2.04429	0.881057
	3.84206	21.1711		23.0076	27.7467	7.40741		3.0807	7.16946	0
	8.09074	14.6939		18.333	41.9861	9.60699		2.92717	2.43902	0.873362
	4.22454	39.2053		25.2343	34.6724	14.8936		3.03006	8.23181	2.48227
	30.6056			34.0622	36.3636	6.01504		3.32507	7.83699	1.00251
				42.9463	13.1965	3.27869		6.44195	1.09482	0
				55.3055	18.236	5.96026		8.62493	3.06856	0.993377
				44.621	24.3747	0.410397		2.7695	5.68906	0.410397
				27.5682	14.7752	9.05512		2.38865	2.35546	1.5748
				40.6422	9.77961	31.4685		3.24359	2.47934	4.1958
				47.6375	5.27845	22.381		5.39492	0.581114	3.09524
				45.6688	10.9076	3.33365		8.83913	2.76853	0.89089
				35.9202	14.2236	4.10182		11.6186	1.96381	0.672646
				21.1145	4.1502	2.65007		3.89795	1.67984	0.823128
					12.2798	9.24556			2.06731	2.21893
					13.9005	3.12706			4.95737	0.176173
					33.029	5.97436			9.58736	1.02107
					34.0833	0.2457			7.29849	0
					8.56009	11.0889			4.02494	1.51472
					9.73834	1.24164			5.73379	0
						1.43885				0
						0.996159				0.631552
						0.829114				0.726392
						2.99006				1.92769
						3.57768				2.19431
						5.4374				1.33054
						2.0148				1.71009
						5.82524				0.656768
						0.886918				0.665188
						20.4567				4.60749
						23.7753				8.23204
	n=5	n=4		n=13	n=20	n=31		n=13	n=20	n=31
	t=2,235, df=7			Šídák's multiple comparisons test	Mean Diff,	95,00% CI of diff,		Šídák's multiple comparisons test	Mean Diff,	95,00% CI of diff,
	Difference between means	17.3		SN in-house vs. SN	15.42	6,960 to 23,89		SN in-house vs. SN	1.209	-0,8174 to 3,235
	SEM of difference	7.737		SN vs. SC	12.72	5,752 to 19,69		SN vs. SC	2.686	1,018 to 4,353
	95% confidence interval	-0,9995 to 35,59		SN in-house vs. SC	28.14	20,32 to 35,96		SN in-house vs. SC	3.894	2,022 to 5,767

### Sheet: Extended Data Fig. 5
	5e
	Picrosirus red area
	Non-obese	Obese/Obese diabetic
	0.62	1.742
	0.654	0.91
	0.232	0.786
	0.584	1.414
	0.366	0.682
	0.904	2.184
	0.472	2.664
	1.788	1.9425
	1.344	1.232
	1.03	0.876
	0.48	2.128
	0.87	1.444
	0.918	3.035
	1.1	0.594
		0.404
		0.873333
		1.784
		1.342
		1.364
		1.936
		0.75
		0.795
		1.802
		1.018
		1.064
		1.384
		2.48
		2.918
		0.698
		1.978
		2.646
		2.028
	n=14	n=32
	t=3,419, df=44
	Difference between means	0.7165
	SEM of difference	0.209
	95% confidence interval	0,2942 to 1,139

### Sheet: Extended Data Fig. 6
	6i
	PECAM1 qRT-PCR			CDH5 qRT-PCR			VWF qRT-PCR			CD34 qRT-PCR			TEK qRT-PCR			CD44 qRT-PCR			ZEB2 qRT-PCR
	Veh	EndMT		Veh	EndMT		Veh	EndMT		Veh	EndMT		Veh	EndMT		Veh	EndMT		Veh	EndMT
	1	0.553591		1	0.816141		1	0.395539		1	0.390093		1	0.703144		1	3.81555		1	2.62422
	1	0.572374		1	0.752639		1	0.825157		1	0.240654		1	0.624179		1	3.55545		1	5.23337
	1	0.167063		1	0.791943		1	0.171352		1	0.31392		1	0.44859		1	5.09283		1	2.85805
	1	0.144756		1	0.346685		1	0.291884		1	0.409432		1	0.889888		1	6.15473		1	0.825573
	1	0.699305		1	0.448753		1	0.133203		1	0.985546		1	0.437997		1	2.95671		1	6.32776
	1	0.85709		1	0.884245		1	0.225937		1	0.343294		1	0.45298		1	4.22081		1	2.22529
	1	0.764359		1	1.31706		1	0.419726		1	0.0576044		1	0.899579		1	10.6098		1	3.2322
	1	0.481281		1	0.444407		1	0.387515		1	0.241476		1	1.28338		1	2.19611		1	3.42789
	1	0.664066		1	0.546919					1	0.317405		1	0.309798		1	0.795205		1	1.13678
																			1	1.30532
	n=9	n=9		n=9	n=9		n=8	n=8		n=6	n=6		n=9	n=9		n=9	n=9		n=10	n=10
	t=5,990, df=8			t=6,573, df=8			t=3,981, df=7			t=3,437, df=5			t=3,732, df=8			t=4,621, df=8			t=5,139, df=9
	Discrepancy	0.4949		Discrepancy	0.6554		Discrepancy	0.3063		Discrepancy	3656		Discrepancy	0.3166		Discrepancy	4.327		Discrepancy	2.87
	SEM of discrepancy	0.08262		SEM of discrepancy	0.09971		SEM of discrepancy	0.07694		SEM of discrepancy	1064		SEM of discrepancy	0.08484		SEM of discrepancy	0.9364		SEM of discrepancy	0.5584
	95% confidence interval	0,3044 to 0,68		95% confidence interval	0,4255 to 0,88		95% confidence interval	0,1244 to 0,48		95% confidence interval	921,4 to 6390		95% confidence interval	0,1210 to 0,51		95% confidence interval	2,168 to 6,487		95% confidence interval	1,606 to 4,133
	6j
	VE-Cadherin Western blot			SNAIL Western blot			ZEB2 Western blot			CD44 Western blot			TAGLN Western blot			VCAM1 Western blot
	EndMT Day 3	EndMT Day 7		EndMT Day 3	EndMT Day 7		EndMT Day 3	EndMT Day 7		EndMT Day 3	EndMT Day 7		EndMT Day 3	EndMT Day 7		EndMT Day 3	EndMT Day 7
	1.27556	0.586173		10.2511	6.73325		1.77984	0.997692		2.03145	4.65936		2.82018	3.5511		22.7945	14.7033
	0.657301	0.490499		0.877143	31.3759		0.737146	1.00237		0.630144	11.5141		0.840759	2.0683		5.99597	43.058
	0.686688	0.466893		3.5339	5.8181		0.639023	0.627491		1.73288	2.28039		1.16321	1.4776		4.54604	3.08193
	0.700793	0.566824		10.3152	11.0543		1.31721	0.715531		1.6667	4.00827		0.968028	1.14842		25.8015	10.0458
	0.404978	0.65978		7.62497	3.31277		0.972374	1.51734		1.51208	12.7167		2.04621	2.13458		4.29503	65.6138
							1.41569	1.36188					4.12035	3.11471			82.4687
	EndMT Day 3 statistics			EndMT Day 3 statistics			EndMT Day 3 statistics			EndMT Day 3 statistics			EndMT Day 3 statistics			EndMT Day 3 statistics
	n=5 (Veh Day3)	n=5 (EndMT Day 3)		n=5 (Veh Day3)	n=5 (EndMT Day 3)		n=6 (Veh Day3)	n=6 (EndMT Day 3)		n=5 (Veh Day3)	n=5 (EndMT Day 3)		n=6 (Veh Day3)	n=6 (EndMT Day 3)		n=5 (Veh Day3)	n=5 (EndMT Day 3)
	t=1,780, df=4			t=2,944, df=4			t=0,8032, df=5			t=2,175, df=4			t=1,890, df=5			t=2,449, df=4
	Discrepancy	-0,2549		Discrepancy	5.52		Discrepancy	0.1435		Discrepancy	0.5147		Discrepancy	0.9931		Discrepancy	11.69
	SEM of discrepancy	0.1432		SEM of discrepancy	1.875		SEM of discrepancy	0.1787		SEM of discrepancy	0.2367		SEM of discrepancy	0.5253		SEM of discrepancy	4.773
	95% confidence interval	-0,6525 to 0,14		95% confidence interval	0,3149 to 10,7		95% confidence interval	-0,3158 to 0,602		95% confidence interval	-0,1424 to 1,17		95% confidence interval	-0,3573 to 2,34		95% confidence interval	-1,565 to 24,94
	EndMT Day 7 statistics			EndMT Day 7 statistics			EndMT Day 7 statistics			EndMT Day 7 statistics			EndMT Day 7 statistics			EndMT Day 7 statistics
	n=5 (Veh Day 7)	n=5 (EndMT Day 7)		n=5 (Veh Day 7)	n=5 (EndMT Day 7)		n=6 (Veh Day 7)	n=6 (EndMT Day 7)		n=5 (Veh Day 7)	n=5 (EndMT Day 7)		n=6 (Veh Day 7)	n=6 (EndMT Day 7)		n=6 (Veh Day 7)	n=6 (EndMT Day 7)
	t=12,87, df=4			t=2,096, df=4			t=0,2598, df=5			t=2,849, df=4			t=3,301, df=5			t=2,672, df=5
	Discrepancy	-0.446		Discrepancy	10.66		Discrepancy	0.03705		Discrepancy	6.036		Discrepancy	1.249		Discrepancy	35.5
	SEM of discrepancy	0.03465		SEM of discrepancy	5.085		SEM of discrepancy	0.1426		SEM of discrepancy	2.118		SEM of discrepancy	0.3785		SEM of discrepancy	13.29
	95% confidence interval	-0,5422 to -0,3		95% confidence interval	-3,460 to 24,78		95% confidence interval	-0,3295 to 0,403		95% confidence interval	0,1541 to 11,92		95% confidence interval	0,2763 to 2,22		95% confidence interval	1,343 to 69,65
	6k
	VE-Cadherin intensity/ Hoechst+ nuclei			Nuclear ZEB2 intensity
	Veh	EndMT		Veh	EndMT
	1	0.551714		1	0.905268
	1	0.755184		1	1.89653
	1	0.578754		1	2.60268
	1	0.82809		1	1.72201
	1	0.740932		1	1.2487
	1	0.556384		1	1.03325
	1	0.613798		1	1.36718
	1	0.490555		1	1.30182
	n=8	n=8		n=8	n=8
	t=8,516, df=7			t=2,624, df=7
	Discrepancy	-0,3606		Discrepancy	0.5097
	SEM of discrepancy	0.04234		SEM of discrepancy	0.1943
	95% confidence interval	-0,4607 to -0,2		95% confidence interval	0,05033 to 0,9
	6l
	Cell viability			THP-1 adhesion assay			Migration assay
	Veh	EndMT		Veh	EndMT		Veh	EndMT
	1	1.46929		1	7.27855		1	0.37344
	1	0.867747		1	2.58189		1	0.82665
	1	1.18694		1	2.62401		1	0.885583
	1	1.03717		1	3.81502		1	0.773234
	1	0.850154		1	3.49215		1	0.329347
	1	0.817096					1	0.221658
							1	1.09202
	n=6	n=6		n=5	n=5		n=7	n=7
	t=0,3678, df=5			t=3,423, df=4			t=2,847, df=6
	Discrepancy	0.03807		Discrepancy	2.958		Discrepancy	-0,3569
	SEM of discrepancy	0.1035		SEM of discrepancy	0.8642		SEM of discrepancy	0.1253
	95% confidence interval	-0,2279 to 0,304		95% confidence interval	0,5589 to 5,35		95% confidence interval	-0,6635 to -0,05020

### Sheet: Extended Data Fig. 7
	7b					7c
	Mean adipocyte size (Fold change)					Picrosirius red staining area (Fold change)
	Zeb2fl/fl standard diet	Zeb2fl/fl western diet	Zeb2ΔEC standard diet	Zeb2ΔEC western diet		Zeb2fl/fl standard diet	Zeb2fl/fl western diet	Zeb2ΔEC standard diet	Zeb2ΔEC western diet
	1.09343	1.17461	0.865561	2.57769		0.982033	1.80446	1.32784	1.21369
	0.931111	3.06038	0.880269	2.20181		0.978157	1.64257	1.19362	1.32245
	1.14648	3.14785	1.27761	3.27313		1.14666	1.99143	1.28574	1.26454
	0.961157	1.74824	1.0237	1.89139		0.94464	1.26727	0.889233	1.36486
	1.33409	1.72693	0.749207	1.18544		0.948516	1.62137	1.09649	1.45583
	0.735044	3.16033	0.667151	2.80352		0.890184	1.12792	0.671268	1.1247
	0.96672	2.95714	0.945166	1.99805		0.782609	1.73626	1.06661	0.942358
	0.83197	1.62435	0.988057	2.76777		1.32721	2.26553	1.30704	0.700314
	n=8	n=8	n=8	n=8		n=8	n=8	n=8	n=8
	Šídák's multiple comparisons test		Mean Diff,	95,00% CI of diff,		Šídák's multiple comparisons test		Mean Diff,	95,00% CI of diff,
	Zeb2fl/fl standard diet vs. Zeb2fl/fl western diet		-1.325	-2,050 to -0,6003		Zeb2fl/fl standard diet vs. Zeb2fl/fl western diet		-0.6821	-1,031 to -0,3329
	Zeb2ΔEC standard diet vs. Zeb2ΔEC western diet		-1.413	-2,137 to -0,6881		Zeb2ΔEC standard diet vs. Zeb2ΔEC western diet		-0.06886	-0,4181 to 0,2803
	Zeb2fl/fl standard diet vs. Zeb2ΔEC standard diet		0.07541	-0,6493 to 0,8001		Zeb2fl/fl standard diet vs. Zeb2ΔEC standard diet		-0.1047	-0,4539 to 0,2445
	Zeb2fl/fl western diet vs. Zeb2ΔEC western diet		-0.01237	-0,7370 to 0,7123		Zeb2fl/fl western diet vs. Zeb2ΔEC western diet		0.5085	0,1593 to 0,8577
	7d					7e
	F480+/Hoechst+					CD31 area					VE-Cadherin intensity/ CD31 area
	Zeb2fl/fl standard diet	Zeb2fl/fl western diet	Zeb2ΔEC standard diet	Zeb2ΔEC western diet		Zeb2fl/fl standard diet	Zeb2fl/fl western diet	Zeb2ΔEC standard diet	Zeb2ΔEC western diet		Zeb2fl/fl standard diet	Zeb2fl/fl western diet	Zeb2ΔEC standard diet	Zeb2ΔEC western diet
	0.19	0.84	0.19	0.62		0.979667	0.617449	1.10855	1.16661		0.778262	0.672085	0.736012	0.864764
	0.27	0.75	0.2	0.39		1.04196	0.462828	1.20293	0.997273		1.20438	0.29828	0.660431	0.495817
	0.36	0.4	0.22	0.52		0.978376	1.0454	1.07791	1.51895		1.01736	0.999779	1.17274	0.951284
	0.26	0.48	0.27	0.24		0.872016	0.710781	0.796209	0.735354		0.829716	0.637854	1.30039	0.850877
	0.27	0.21	0.38	0.32		1.24848	0.823301	0.751914	0.902674		0.834081	0.559596	0.956379	0.818394
	0.17	0.27	0.21	0.27		1.13085	0.828796	0.673164	0.869751		1.40656	0.727749	0.904406	0.651798
	0.15	0.7	0.25	0.43		0.90726	0.51848	0.998359	0.922749		0.706698	0.641455	0.735835	1.04342
	0.18	0.78	0.15	0.31		0.841393		0.954404	0.799269		1.22295	0.885593	1.23627	0.570326
	n=8	n=8	n=8	n=8		n=8	n=7	n=8	n=8		n=8	n=7	n=8	n=8
	Šídák's multiple comparisons test		Mean Diff,	95,00% CI of diff,		Šídák's multiple comparisons test		Mean Diff,	95,00% CI of diff,		Šídák's multiple comparisons test		Mean Diff,	95,00% CI of diff,
	Zeb2fl/fl standard diet vs. Zeb2fl/fl western diet		-0.3225	-0,5188 to -0,1262		Zeb2fl/fl standard diet vs. Zeb2fl/fl western diet		0.2847	0,01068 to 0,5587		Zeb2fl/fl standard diet vs. Zeb2fl/fl western diet		0.3222	0,02008 to 0,6243
	Zeb2ΔEC standard diet vs. Zeb2ΔEC western diet		-0.1538	-0,3500 to 0,04253		Zeb2ΔEC standard diet vs. Zeb2ΔEC western diet		-0.04365	-0,3084 to 0,2211		Zeb2ΔEC standard diet vs. Zeb2ΔEC western diet		0.182	-0,1201 to 0,4841
	Zeb2fl/fl standard diet vs. Zeb2ΔEC standard diet		-0.0025	-0,1988 to 0,1938		Zeb2fl/fl standard diet vs. Zeb2ΔEC standard diet		0.05457	-0,2102 to 0,3193		Zeb2fl/fl standard diet vs. Zeb2ΔEC standard diet		0.03719	-0,2649 to 0,3393
	Zeb2fl/fl western diet vs. Zeb2ΔEC western diet		0.1663	-0,03003 to 0,3625		Zeb2fl/fl western diet vs. Zeb2ΔEC western diet		-0.2738	-0,5478 to 0,0002400		Zeb2fl/fl western diet vs. Zeb2ΔEC western diet		-0.103	-0,4052 to 0,1991
	7g			7h			7i			7j
	Mean adipocyte size (Fold change)			Mean adipocyte size (Fold change)			F480+/Hoechst+			CD31 area			VE-Cadherin intensity/ CD31 area
	Twist1fl/fl standard diet	Twist1fl/fl western diet		Twist1fl/fl standard diet	Twist1fl/fl western diet		Twist1fl/fl standard diet	Twist1fl/fl western diet		Twist1fl/fl standard diet	Twist1fl/fl western diet		Twist1fl/fl standard diet	Twist1fl/fl western diet
	1.44362	0.641001		0.782428	0.940914		0.231553	0.231553		1.30678	1.37873		1.07891	1.23641
	1.1874	1.35618		0.877827	0.723188		0.269405	0.15019		0.702375	1.53286		1.04301	1.16324
	0.624648	0.846605		0.940145	0.693953		0.331158	0.199712		0.848074	1.36254		0.932906	1.47511
	0.317796	0.810548		1.30943	0.763194		0.432885	0.123434		1.14277	1.6881		0.94518	1.00492
	0.429178	0.458511		1.09017	0.905524		0.245721	0.221446		0.72771	1.44887		0.988377	1.52515
	1.43041	1.58173			0.814741		0.208726	0.25818		1.1043	0.868736		1.19997	1.68214
	1.56695	1.33629					0.452318	0.299228		0.955967	0.865307		0.811648	2.11118
		1.24713					0.539178	0.216447		0.939732	1.32398			0.734674
	n=7	n=8		n=5	n=6		n=8	n=8		n=8	n=8		n=7	n=8
	t=0,1451, df=13			t=2,043, df=9			t=2,665, df=14			t=2,674, df=14			t=2,182, df=13
	Difference between means	0.03475		Difference between means	-0,1931		Difference between means	-0,1263		Difference between means	0.3427		Difference between means	0.3666
	SEM of difference	0.2394		SEM of difference	0.09449		SEM of difference	0.04741		SEM of difference	0.1281		SEM of difference	0.168
	95% confidence interval	-0,4825 to 0,5520		95% confidence interval	-0,4068 to 0,02067		95% confidence interval	-0,2280 to -0,02465		95% confidence interval	0,06784 to 0,6175		95% confidence interval	0,003568 to 0,7296
